# Post-translational modifications drive protein stability to control the dynamic beer brewing proteome

**DOI:** 10.1101/358796

**Authors:** Edward D. Kerr, Christopher H. Caboche, Benjamin L. Schulz

## Abstract

Mashing is a key step in beer brewing in which starch and proteins are solubilized from malted barley in a hot water extraction and digested to oligomaltose and free amino nitrogen. We used SWATH-MS to measure the abundance and site-specific modifications of proteins throughout a small-scale pale ale mash. Proteins extracted from the malt at low temperatures early in the mash decreased precipitously in abundance at higher temperatures late in the mash due to temperature/time-induced unfolding and aggregation. We validated these observations using experimental manipulation of time and temperature parameters in a micro-scale pale ale mash. Correlation analysis of temperature/time-dependent abundance showed that sequence and structure were the main features that controlled protein abundance profiles. Partial proteolysis by barley proteases was common early in the mash. The resulting proteolytically clipped proteins were particularly sensitive and were preferentially lost at high temperatures late in the mash, while intact proteins remained soluble. The beer brewing proteome is therefore driven by the interplay between protein solubilisation and proteolysis, which are in turn determined by barley variety, growth conditions, and brewing process parameters.
