## Supplementary Table 8 for "Post-translational modifications drive protein stability to control the dynamic beer brewing proteome"

IAAA	log2FC	SE	Tvalue	DF	pvalue	adj.pvalue
52E/52X (1/-1)	-0.384763833	0.147220177	-2.613526494	2784	0.009009563	0.009009563
52E/63E (1/-1)	-0.137795974	0.144745417	-0.951988514	2784	0.341185448	0.341185448
52X/63E (1/-1)	0.246967859	0.141800087	1.74166225	2784	0.081678009	0.163356018
63E/63X (1/-1)	0.201625157	0.138875134	1.451844914	2784	0.146657411	0.146657411
63E/73E (1/-1)	-0.181817053	0.123716918	-1.469621591	2784	0.141777262	0.141777262
63X/73E (1/-1)	-0.38344221	0.125931895	-3.044837923	2784	0.00234985	0.0046997
73E/73X (1/-1)	0.001873914	0.099274486	0.018876091	2784	0.984941306	0.984941306
73E/78E (1/-1)	0.21970926	0.097189179	2.260635009	2784	0.02385878	0.02385878
73X/78E (1/-1)	0.217835345	0.094334803	2.309172638	2784	0.021006877	0.021006877
78E/78X (1/-1)	-0.257091463	0.093335796	-2.754478703	2784	0.005916786	0.011833572
78E/102M (1/-1)	-0.150586399	0.094056292	-1.601024195	2784	0.109485017	0.109485017
78X/102M (1/-1)	0.106505063	0.096481247	1.103893934	2784	0.269734553	0.269734553
NLTP1	log2FC	SE	Tvalue	DF	pvalue	adj.pvalue
52E/52X (1/-1)	-0.234761385	0.082838746	-2.833956275	9378	0.004607383	0.004607383
52E/63E (1/-1)	-0.268471734	0.079377121	-3.382230699	9378	0.000721937	0.000721937
52X/63E (1/-1)	-0.033710349	0.074381017	-0.453211728	9378	0.650406774	0.650406774
63E/63X (1/-1)	-0.25681472	0.066213106	-3.878608543	9378	0.000105774	0.000105774
63E/73E (1/-1)	-0.163934257	0.066716571	-2.457174513	9378	0.014021439	0.014021439
63X/73E (1/-1)	0.092880463	0.063961772	1.4521246	9378	0.146500417	0.146500417
73E/73X (1/-1)	-0.098424067	0.063922052	-1.539751366	9378	0.12365471	0.12365471
73E/78E (1/-1)	0.096572416	0.065044977	1.484702131	9378	0.137656357	0.137656357
73X/78E (1/-1)	0.194996482	0.066111707	2.94950005	9378	0.003190746	0.003190746
78E/78X (1/-1)	0.240385879	0.067567381	3.557720813	9378	0.000375934	0.000375934
78E/102M (1/-1)	0.420270782	0.066585079	6.311786166	9378	2.88E-10	4.12E-10
78X/102M (1/-1)	0.179884903	0.067145998	2.679011528	9378	0.007396868	0.014793737
IAAB	log2FC	SE	Tvalue	DF	pvalue	adj.pvalue
52E/52X (1/-1)	0.016405174	0.126678834	0.129502092	3891	0.896967063	0.896967063
52E/63E (1/-1)	0.103125647	0.121513719	0.848674927	3891	0.396114408	0.396114408
52X/63E (1/-1)	0.086720473	0.128160445	0.676655522	3891	0.498664764	0.498664764
63E/63X (1/-1)	-0.180827068	0.117873638	-1.534075558	3891	0.125092367	0.125092367
63E/73E (1/-1)	-1.845202007	0.114378232	-16.13245783	3891	0	0
63X/73E (1/-1)	-1.66437494	0.106286842	-15.65927544	3891	0	0
73E/73X (1/-1)	-0.069306398	0.089817757	-0.771633587	3891	0.440378334	0.440378334
73E/78E (1/-1)	0.322246866	0.092729308	3.475135039	3891	0.000516173	0.000516173
73X/78E (1/-1)	0.391553264	0.094315778	4.151513911	3891	3.37E-05	3.37E-05
78E/78X (1/-1)	0.29507971	0.102291929	2.884682232	3891	0.003939618	0.003939618
78E/102M (1/-1)	0.477056977	0.097644616	4.885645504	3891	1.07E-06	1.07E-06
78X/102M (1/-1)	0.181977267	0.104663314	1.738691995	3891	0.08216805	0.1643361
IAAD	log2FC	SE	Tvalue	DF	pvalue	adj.pvalue
52E/52X (1/-1)	-0.023665308	0.086425183	-0.273824214	8239	0.784226579	0.784226579
52E/63E (1/-1)	0.025570131	0.086733727	0.294811851	8239	0.768145041	0.768145041
52X/63E (1/-1)	0.049235438	0.078787407	0.62491508	8239	0.532044101	0.532044101
63E/63X (1/-1)	-0.176564273	0.073897378	-2.389317175	8239	0.016902077	0.016902077
63E/73E (1/-1)	-1.098285901	0.073465772	-14.94962719	8239	0	0
63X/73E (1/-1)	-0.921721628	0.069486507	-13.26475699	8239	0	0
73E/73X (1/-1)	0.025398234	0.064157812	0.395871255	8239	0.692210258	0.692210258
73E/78E (1/-1)	0.347946693	0.063831037	5.451058158	8239	5.15E-08	5.15E-08
73X/78E (1/-1)	0.322548459	0.06465886	4.98846496	8239	6.21E-07	1.24E-06
78E/78X (1/-1)	0.022622671	0.065622671	0.344738651	8239	0.730299657	0.730299657
78E/102M (1/-1)	-0.083505025	0.065116922	-1.282385948	8239	0.19974337	0.19974337
78X/102M (1/-1)	-0.106127696	0.065762525	-1.613802039	8239	0.106608668	0.213217335
BARW	log2FC	SE	Tvalue	DF	pvalue	adj.pvalue
52E/52X (1/-1)	0.27754559	0.137072329	2.024811226	957	0.043164007	0.043164007
52E/63E (1/-1)	0.191610487	0.156522215	1.224174389	957	0.221187728	0.221187728
52X/63E (1/-1)	-0.085935103	0.15272594	-0.562675229	957	0.573787837	0.573787837
63E/63X (1/-1)	-0.250973153	0.161297886	-1.555960581	957	0.120048087	0.120048087
63E/73E (1/-1)	-0.764367038	0.156905835	-4.871501668	957	1.30E-06	1.30E-06
63X/73E (1/-1)	-0.513393885	0.152202809	-3.373090743	957	0.000773097	0.001546193
73E/73X (1/-1)	0.208515847	0.13755463	1.515876621	957	0.129880772	0.129880772
73E/78E (1/-1)	0.741006465	0.154541327	4.794875787	957	1.89E-06	1.89E-06
73X/78E (1/-1)	0.532490617	0.155999772	3.413406383	957	0.000668465	0.001336929
78E/78X (1/-1)	-1.027567354	0.152148918	-6.753694798	957	2.50E-11	5.00E-11
78E/102M (1/-1)	-0.699474436	0.152139559	-4.59758423	957	4.85E-06	9.69E-06
78X/102M (1/-1)	0.328092918	0.126167937	2.600446093	957	0.009453805	0.009453805
AMY2	log2FC	SE	Tvalue	DF	pvalue	adj.pvalue
52E/52X (1/-1)	0.425167715	0.259126172	1.640774882	435	0.101566971	0.101566971
52E/63E (1/-1)	0.602302789	0.202567351	2.973345828	435	0.003109447	0.003109447
52X/63E (1/-1)	0.177135075	0.284582802	0.622437735	435	0.533980206	0.533980206
63E/63X (1/-1)	-0.049474665	0.218105696	-0.226838024	435	0.820656255	0.820656255
63E/73E (1/-1)	0.051113397	0.212835689	0.240154257	435	0.810323804	0.810323804
63X/73E (1/-1)	0.100588062	0.198000591	0.508018997	435	0.611697524	0.611697524
73E/73X (1/-1)	-0.184790323	0.185756105	-0.994800809	435	0.320386191	0.320386191
73E/78E (1/-1)	-0.418787211	0.202738925	-2.065647779	435	0.039453438	0.039453438
73X/78E (1/-1)	-0.233996887	0.19740518	-1.185363462	435	0.236520905	0.236520905
78E/78X (1/-1)	0.690383108	0.249011479	2.772495109	435	0.005801769	0.005801769
78E/102M (1/-1)	NA	NA	NA	NA	NA	NA
78X/102M (1/-1)	NA	NA	NA	NA	NA	NA
